# Anatomic position determines oncogenic specificity in melanoma

**DOI:** 10.1101/2020.11.14.383083

**Authors:** Joshua M. Weiss, Miranda V. Hunter, Nelly M. Cruz, Arianna Baggiolini, Mohita Tagore, Yilun Ma, Sandra Misale, Michelangelo Marasco, Theresa Simon-Vermot, Nathaniel R. Campbell, Felicity Newell, James S. Wilmott, Peter A. Johansson, John F. Thompson, Georgina V. Long, John V. Pearson, Graham J. Mann, Richard A. Scolyer, Nicola Waddell, Emily D. Montal, Ting-Hsiang Huang, Philip Jonsson, Mark T.A. Donoghue, Christopher C. Harris, Barry S. Taylor, Tianhao Xu, Ronan Chaligné, Pavel V. Shliaha, Ronald Hendrickson, Achim A. Jungbluth, Cecilia Lezcano, Richard Koche, Lorenz Studer, Charlotte E. Ariyan, David B. Solit, Jedd D. Wolchok, Taha Merghoub, Neal Rosen, Nicholas K. Hayward, Richard M. White

## Abstract

Oncogenic alterations to DNA are not transforming in all cellular contexts^1,2^. This may be due to pre-existing transcriptional programs in the cell of origin. Here, we define anatomic position as a major determinant of why cells respond to specific oncogenes. Cutaneous melanoma arises throughout the body, whereas the acral subtype arises on the palms of the hands, soles of the feet, or under the nails^3^. We sequenced the DNA of cutaneous and acral melanomas from a large cohort of human patients and found a specific enrichment for BRAF mutations in cutaneous melanoma but CRKL amplifications in acral melanoma. We modeled these changes in transgenic zebrafish models and found that CRKL-driven tumors predominantly formed in the fins of the fish. The fins are the evolutionary precursors to tetrapod limbs, indicating that melanocytes in these acral locations may be uniquely susceptible to CRKL. RNA profiling of these fin/limb melanocytes, compared to body melanocytes, revealed a positional identity gene program typified by posterior HOX13 genes. This positional gene program synergized with CRKL to drive tumors at acral sites. Abrogation of this CRKL-driven program eliminated the anatomic specificity of acral melanoma. These data suggest that the anatomic position of the cell of origin endows it with a unique transcriptional state that makes it susceptible to only certain oncogenic insults.
