## Supplementary material for "Anatomic position determines oncogenic specificity in melanoma": Table S3 - Tumor Incidence and Anatomic Distribution for all Transgenic Models

### Sheet: Sheet1
Acral vs Cutaneous Counts with replicates												Percentages per replicate
Date of fertilization	Experimental Replicate	Genotype	Melanoma subtype	Number of fish per genotype	Number of fish without tumors	Number of fish with tumors	Number of tumors	Head	Body	Fin		Date of fertilization	Experimental Replicate	Genotype	Melanoma subtype	tumor+ fish (%)	head tumors (%)	body tumors (%)	fin tumors (%)
2019-03-28	1	Control	WT	29	29	0	0	0	0	0		2019-03-28	1	Control	WT	0	0	0	0
2019-03-28	1	CRKL, GAB2, TERT, NF1 KO	Acral	54	11	43	52	5	20	27		2019-03-28	1	CRKL, GAB2, TERT, NF1 KO	Acral	79.6296	9.61538	38.4615	51.9231
2019-03-28	1	BRAF V600E; p53-/-	Cutaneous	92	5	87	141	53	48	40		2019-03-28	1	BRAF V600E; p53-/-	Cutaneous	94.5652	37.5887	34.0426	28.3688
2019-04-10	2	Control	WT	3	3	0	0	0	0	0		2019-04-10	2	Control	WT	0	0	0	0
2019-04-10	2	CRKL, GAB2, TERT, NF1 KO	Acral	56	12	44	67	9	24	34		2019-04-10	2	CRKL, GAB2, TERT, NF1 KO	Acral	78.5714	13.4328	35.8209	50.7463
2019-04-10	2	BRAF V600E; p53-/-	Cutaneous	23	1	22	43	17	14	12		2019-04-10	2	BRAF V600E; p53-/-	Cutaneous	95.6522	39.5349	32.5581	27.907
2019-05-06	3	Control	WT	62	62	0	0	0	0	0		2019-05-06	3	Control	WT	0	0	0	0
2019-05-06	3	CRKL, GAB2, TERT, NF1 KO	Acral	120	54	66	87	19	19	49		2019-05-06	3	CRKL, GAB2, TERT, NF1 KO	Acral	55	21.8391	21.8391	56.3218
2019-05-06	3	BRAF V600E; p53-/-	Cutaneous	67	6	61	93	38	23	32		2019-05-06	3	BRAF V600E; p53-/-	Cutaneous	91.0448	40.8602	24.7312	34.4086
Acral vs Cutaneous Counts pooled replicates												Percentages pooled replicates
Date of fertilization	Combined Replicates	Genotype	Melanoma subtype	Number of fish per genotype	Number of fish without tumors	Number of fish with tumors	Number of tumors	Head	Body	Fin		Date of fertilization	Experimental Replicate	Genotype	Melanoma subtype	tumor+ fish (%)	head tumors (%)	body tumors (%)	fin tumors (%)
Combined	Combined	Control	WT	94	94	0	0	0	0	0		Combined	Combined	Control	WT	0	0	0	0
Combined	Combined	CRKL, GAB2, TERT, NF1 KO	Acral	230	77	153	206	33	63	110		Combined	Combined	CRKL, GAB2, TERT, NF1 KO	Acral	66.5217	16.0194	30.5825	53.3981
Combined	Combined	BRAF V600E; p53-/-	Cutaneous	182	12	170	277	108	85	84		Combined	Combined	BRAF V600E; p53-/-	Cutaneous	93.4066	38.9892	30.6859	30.3249
Acral minus one experiment tumor analysis												Percentages for summary
Date of fertilization	Experimental Replicate	Genotype	Melanoma subtype	Number of fish per genotype	Number of fish without tumors	Number of fish with tumors	Number of tumors	Head	Body	Fin		Date of fertilization	Experimental Replicate	Genotype	Melanoma subtype	tumor+ fish (%)	head tumors (%)	body tumors (%)	fin tumors (%)
2019-04-23	Combined	No CRKL: GAB2, TERT, NF1KO	Acral	44	44	0	0	0	0	0		2019-04-23	Combined	No CRKL: GAB2, TERT, NF1KO	Acral	0	0	0	0
2019-04-23	Combined	No GAB2: CRKL, TERT, NF1KO	Acral	68	48	20	31	2	12	17		2019-04-23	Combined	No GAB2: CRKL, TERT, NF1KO	Acral	29.4118	6.45161	38.7097	54.8387
2019-04-23	Combined	NF1 WT: CRKL, GAB2, TERT	Acral	25	11	14	20	3	6	11		2019-04-23	Combined	NF1 WT: CRKL, GAB2, TERT	Acral	56	15	30	55
2019-04-23	Combined	No TERT: CRKL, GAB2, NF1 KO	Acral	24	12	12	16	0	6	10		2019-04-23	Combined	No TERT: CRKL, GAB2, NF1 KO	Acral	50	0	37.5	62.5
CRKL only tumors												CRKL only tumors
Date of fertilization	Experimental Replicate	Genotype	Melanoma subtype	Number of fish per genotype	Number of fish without tumors	Number of fish with tumors	Number of tumors	Head	Body	Fin		Date of fertilization	Experimental Replicate	Genotype	Melanoma subtype	tumor+ fish (%)	head tumors (%)	body tumors (%)	fin tumors (%)
2019-03-21	1	CRKL	Acral	72	39	33	40	6	9	25		2019-03-21	1	CRKL	Acral	45.8333	15	22.5	62.5
2019-04-04	2	CRKL	Acral	46	31	15	20	3	5	12		2019-04-04	2	CRKL	Acral	32.6087	15	25	60
	Combined	CRKL	Acral	118	70	48	60	9	14	37			Combined	CRKL	Acral	40.678	15	23.3333	61.6667
dnIRS2 experiment												Percentages per replicate
Date of fertilization	Experimental Replicate	Genotype	Melanoma subtype	Number of fish per genotype	Number of fish without tumors	Number of fish with tumors						Date of fertilization	Experimental Replicate	Genotype	Melanoma subtype	tumor+ fish (%)
2019-10-08	1	CRKL, GAB2, TERT, NF1 KO	Acral	37	11	26						2019-10-08	1	CRKL, GAB2, TERT, NF1 KO	Acral	70.2703
2019-10-08	1	CRKL, GAB2, TERT, NF1 KO, dnIRS2	Acral with insulin/IGF inhibition	86	57	29						2019-10-08	1	CRKL, GAB2, TERT, NF1 KO, dnIRS2	Acral with insulin/IGF inhibition	33.7209
2019-10-21	2	CRKL, GAB2, TERT, NF1 KO	Acral	22	16	6						2019-10-21	2	CRKL, GAB2, TERT, NF1 KO	Acral	27.2727
2019-10-21	2	CRKL, GAB2, TERT, NF1 KO, dnIRS2	Acral with insulin/IGF inhibition	58	42	16						2019-10-21	2	CRKL, GAB2, TERT, NF1 KO, dnIRS2	Acral with insulin/IGF inhibition	27.5862
2019-11-30	3	CRKL, GAB2, TERT, NF1 KO	Acral	19	9	10						2019-11-30	3	CRKL, GAB2, TERT, NF1 KO	Acral	52.6316
2019-11-30	3	CRKL, GAB2, TERT, NF1 KO, dnIRS2	Acral with insulin/IGF inhibition	52	21	31						2019-11-30	3	CRKL, GAB2, TERT, NF1 KO, dnIRS2	Acral with insulin/IGF inhibition	59.6154
2019-12-05	4	CRKL, GAB2, TERT, NF1 KO	Acral	107	33	74						2019-12-05	4	CRKL, GAB2, TERT, NF1 KO	Acral	69.1589
2019-12-05	4	CRKL, GAB2, TERT, NF1 KO, dnIRS2	Acral with insulin/IGF inhibition	46	23	23						2019-12-05	4	CRKL, GAB2, TERT, NF1 KO, dnIRS2	Acral with insulin/IGF inhibition	50
dnIRS2 summary pooled replicates												Percentages pooled replicates
Date of fertilization	Combined Replicates	Genotype	Melanoma subtype	Number of fish per genotype	Number of fish without tumors	Number of fish with tumors	Number of tumors	Head	Body	Fin		Date of fertilization	Experimental Replicate	Genotype	Melanoma subtype	tumor+ fish (%)	head tumors (%)	body tumors (%)	fin tumors (%)
Combined	Combined	CRKL, GAB2, TERT, NF1 KO	Acral	185	69	116	153	19	52	82		Combined	Combined	CRKL, GAB2, TERT, NF1 KO	Acral	62.7027	12.4183	33.9869	53.5948
Combined	Combined	CRKL, GAB2, TERT, NF1 KO, dnIRS2	Acral with insulin/IGF inhibition	242	143	99	137	37	56	44		Combined	Combined	CRKL, GAB2, TERT, NF1 KO, dnIRS2	Acral with insulin/IGF inhibition	40.9091	27.0073	40.8759	32.1168
XYZ Stable Line												XYZ Stable Line
Date of fertilization	Experimental Replicate	Genotype	Melanoma subtype	Number of fish per genotype	Number of fish without tumors	Number of fish with tumors	Number of tumors	Head	Body	Fin		Date of fertilization	Experimental Replicate	Genotype	Melanoma subtype	tumor+ fish (%)	head tumors (%)	body tumors (%)	fin tumors (%)
2020-01-23	1	CRKL, GAB2, TERT, NF1 KO	Acral	99	56	43	49	0	6	43		2020-01-23	1	CRKL, GAB2, TERT, NF1 KO	Acral	43.4343	0	12.2449	87.7551
2019-10-08	2	CRKL, GAB2, TERT, NF1 KO	Acral	76	23	53	65	2	10	53		2019-10-08	2	CRKL, GAB2, TERT, NF1 KO	Acral	69.7368	3.07692	15.3846	81.5385
	Combined	CRKL, GAB2, TERT, NF1 KO	Acral	175	79	96	114	2	16	96			Combined	CRKL, GAB2, TERT, NF1 KO	Acral	54.8571	1.75439	14.0351	84.2105
CRKL Stable Line												CRKL Stable Line
Date of fertilization	Experimental Replicate	Genotype	Melanoma subtype	Number of fish per genotype	Number of fish without tumors	Number of fish with tumors	Number of tumors	Head	Body	Fin		Date of fertilization	Experimental Replicate	Genotype	Melanoma subtype	tumor+ fish (%)	head tumors (%)	body tumors (%)	fin tumors (%)
2020-05-19	1	CRKL	Acral	86	70	16	21	3	2	16		2020-05-19	1	CRKL	Acral	18.6047	14.2857	9.52381	76.1905
2019-04-04	2	CRKL	Acral	35	25	10	12	1	2	9		2019-04-04	2	CRKL	Acral	28.5714	8.33333	16.6667	75
	Combined	CRKL	Acral	121	95	26	33	4	4	25			Combined	CRKL	Acral	21.4876	12.1212	12.1212	75.7576
Quad Stable Line (MC-GFP + crestin-tomato in Quad background)												Quad Stable Line (MC-GFP + crestin-tomato in Quad background)
Date of fertilization	Experimental Replicate	Genotype	Melanoma subtype	Number of fish per genotype	Number of fish without tumors	Number of fish with tumors	Number of tumors	Head	Body	Fin		Date of fertilization	Experimental Replicate	Genotype	Melanoma subtype	tumor+ fish (%)	head tumors (%)	body tumors (%)	fin tumors (%)
2020-05-19	1	BRAF;p53	Cutaneous	99	15	84	194	35	82	77		2020-05-19	1	BRAF;p53	Cutaneous	84.8485	18.0412	42.268	39.6907
